# Systems genetic analysis of binge-like eating in a C57BL/6J x DBA/2J-F2 cross

**DOI:** 10.1101/2020.06.24.168930

**Authors:** Emily J. Yao, Richard K. Babbs, Julia C. Kelliher, Kimberly P. Luttik, M. Imad Damaj, Megan K. Mulligan, Camron D. Bryant

## Abstract

**Objective:** Binge eating is a heritable quantitative trait associated with eating disorders (**ED**) and refers to the rapid consumption of a large quantity of energy-dense food that is associated with loss of control, anxiety, and depression. Binge Eating Disorder is the most common ED in adults in the US; however, the genetic basis is unknown. We previously identified robust mouse inbred strain differences between C57BL/6J and DBA/2J in binge-like eating (**BLE**) of sweetened palatable food **(PF**) in an intermittent access, conditioned place preference paradigm.

**Methods:** To map the genetic basis of BLE, we phenotyped and genotyped 128 C57BL/6J x DBA/2J-F2 mice.

**Results:** We identified a quantitative trait locus (**QTL**) on chromosome 13 influencing progressive changes in body weight across training days (LOD = 5.5; 26-39 cM). We also identified two sex-combined QTLs influencing PF intake on chromosome 5 (LOD = 5.6; 1.5-LOD interval = 21-28 cM) and 6 (LOD = 5.3; 1.5-LOD interval = 50-59 cM). Furthermore, sex-specific analyses revealed that the chromosome 6 locus was driven by males (1.5-LOD interval: 52-59 cM) and identified a female-selective QTL for BLE on chromosome 18 (LOD = 4.1; 1.5-LOD interval: 23-35 cM). Systems genetic analysis of the chromosome 6 locus for BLE using GeneNetwork legacy trait datasets from BXD recombinant inbred strains identified *Adipor2* and *Plxnd1* as two positional, functional, biological candidate genes.

**Discussion:** We identified genetic loci influencing BLE. Future studies will phenotype BXD recombinant inbred strains to fine map loci and support candidate gene nomination and validation.
