## Supplemental Table 2 for "Systems genetic analysis of binge-like eating in a C57BL/6J x DBA/2J-F2 cross"

### Sheet: chr6 bxd phenotypes all
Data Set: BXD Published Phenotypes
Metadata Link: http://genenetwork.org/webqtl/main.py?FormID=sharinginfo&GN_AccessionId=658
Export Date: June 19, 2020
Export Time: 16:16 GMT
Search Query: LRS=(0 999 Chr6 111 125)
Exported Row Number: 67
1	BXD_10142	Central nervous system, pharmacology, behavior: Ethanol preference (10% in tap water), consumption using two-bottle choice in young adult females (74-91 days, residuals over a two week test period and same data as Rodriguez et al, 1994 with outliers removed and two strains added) [g/kg]	0	Fernandez JR, Vogler GP, Tarantino LM, Vignetti S, Plomin R, McClearn GE, et al.	1999	8.5	Chr6: 123.700298	Chr6: 123.700298
2	BXD_10470	Central nervous system, behavior, gustation: Quinine response, consumption using two-bottle choice test (quinine at 0.1 to 0.4 mg/ml) [ml/test period]	34.318	Phillips TJ, Belknap JK, Crabbe JC	1991	12.7	Chr6: 113.213885	Chr6: 113.213885
3	BXD_10613	Genetics, cancer, infectious disease: Endogenous mouse mammary tumor virus (MMTV)-specific RNA in mammary glands, dot blot assay, multiparous lactating female [% total RNA]	0.019	Traina-Dorge VL, Carr JK, Bailey-Wilson JE, Elston RC, Taylor BA, Cohen JC, et al.	1985	14.6	Chr6: 123.700298	Chr6: 123.700298
4	BXD_11012	Central nervous system, behavior: Anxiety assay, time in open arm of elevated plus maze in young adult males and females [sec]	36.975	Brigman JL, Mathur P, Lu L, Williams RW, Holmes A	2009	10	Chr6: 122.825904	Chr6: 122.825904
5	BXD_11310	Central nervous system, peripheral nervous system, behavior, nociception: Pain response, thermal nociception, tail withdrawal latency for males [sec]	13.294	Philip VM, Ansah TA, Blaha CD, Cook MN, Hamre KM, Lariviere WR, et al.	2010	15.7	Chr6: 113.213885	Chr6: 113.213885
6	BXD_11353	Central nervous system, behavior: Novel open field behavior, locomotion in the center from 0-60 min for males [n beam breaks]	2924.74	Philip VM, Ansah TA, Blaha CD, Cook MN, Hamre KM, Lariviere WR, et al.	2010	11.8	Chr6: 112.097109	Chr6: 112.097109
7	BXD_11453	Central nervous system, pharmacology, behavior: Ethanol response (2.25 g/kg ip), blood ethanol concentration (BEC) for males [mg/dl XX min after injection]	248.299	Philip VM, Ansah TA, Blaha CD, Cook MN, Hamre KM, Lariviere WR, et al.	2010	14.6	Chr6: 116.943087	Chr6: 116.943087
8	BXD_11508	Central nervous system, behavior: Novel open field behavior, locomotion in the center from 30-45 min for males [n beam breaks]	465.403	Philip VM, Ansah TA, Blaha CD, Cook MN, Hamre KM, Lariviere WR, et al.	2010	12.4	Chr6: 111.299792	Chr6: 111.299792
9	BXD_11512	Central nervous system, behavior: Novel open field behavior, locomotion in the center from 30-45 min for males [cm]	1368.72	Philip VM, Ansah TA, Blaha CD, Cook MN, Hamre KM, Lariviere WR, et al.	2010	11.9	Chr6: 111.299792	Chr6: 111.299792
10	BXD_11613	Central nervous system, pharmacology, behavior: Naloxone-induced morphine withdrawal, naloxone (30 mg/kg ip) after morphine (50 mg/kg dose ip), locomotion from 0-15 min after naloxone injection for females [n beam breaks]	348.872	Philip VM, Ansah TA, Blaha CD, Cook MN, Hamre KM, Lariviere WR, et al.	2010	14.5	Chr6: 117.480394	Chr6: 117.480394
11	BXD_11614	Central nervous system, pharmacology, behavior: Naloxone-induced morphine withdrawal, naloxone (30 mg/kg ip) after morphine (50 mg/kg dose ip), horizontal activity (distance traveled) from 0-15 min after naloxone injection for females [cm]	1165.53	Philip VM, Ansah TA, Blaha CD, Cook MN, Hamre KM, Lariviere WR, et al.	2010	14.5	Chr6: 117.480394	Chr6: 117.480394
12	BXD_11641	Central nervous system, behavior: Locomotion in dark compartment of a light-dark box for females [cm]	636.802	Philip VM, Ansah TA, Blaha CD, Cook MN, Hamre KM, Lariviere WR, et al.	2010	16.6	Chr6: 112.728122	Chr6: 112.728122
13	BXD_11643	Central nervous system, behavior: Locomotion in both compartments of a light-dark box for females [cm]	935.407	Philip VM, Ansah TA, Blaha CD, Cook MN, Hamre KM, Lariviere WR, et al.	2010	13.5	Chr6: 112.728122	Chr6: 112.728122
14	BXD_11664	Central nervous system, behavior: Open field behavior, locomotion from 0-5 min for females [cm]	484.49	Philip VM, Ansah TA, Blaha CD, Cook MN, Hamre KM, Lariviere WR, et al.	2010	11.6	Chr6: 112.097109	Chr6: 112.097109
15	BXD_11691	Central nervous system, behavior: Anxiety assay, entries in closed quadrants of a zero maze for females [n]	79.138	Philip VM, Ansah TA, Blaha CD, Cook MN, Hamre KM, Lariviere WR, et al.	2010	12.4	Chr6: 112.728122	Chr6: 112.728122
16	BXD_11692	Central nervous system, behavior: Anxiety assay, entries into open quadrants of a zero maze for females [n]	79.126	Philip VM, Ansah TA, Blaha CD, Cook MN, Hamre KM, Lariviere WR, et al.	2010	12.4	Chr6: 112.728122	Chr6: 112.728122
17	BXD_11824	Central nervous system, peripheral nervous system, behavior, nociception: Pain response, thermal nociception, tail withdrawal latency for males and females [sec]	12.496	Philip VM, Ansah TA, Blaha CD, Cook MN, Hamre KM, Lariviere WR, et al.	2010	14.8	Chr6: 113.213885	Chr6: 113.213885
18	BXD_11870	Central nervous system, pharmacology, behavior: Naloxone-induced morphine withdrawal, naloxone (30 mg/kg ip) after morphine (50 mg/kg dose ip), locomotion from 0-15 min after naloxone injection for males and females [n beam breaks]	354.607	Philip VM, Ansah TA, Blaha CD, Cook MN, Hamre KM, Lariviere WR, et al.	2010	17.1	Chr6: 119.486840	Chr6: 119.486840
19	BXD_11871	Central nervous system, pharmacology, behavior: Naloxone-induced morphine withdrawal, naloxone (30 mg/kg ip) after morphine (50 mg/kg dose ip), horizontal activity (distance traveled) from 0-15 min after naloxone injection for males and females [cm]	1172.78	Philip VM, Ansah TA, Blaha CD, Cook MN, Hamre KM, Lariviere WR, et al.	2010	17.1	Chr6: 119.486840	Chr6: 119.486840
20	BXD_12007	Central nervous system, pharmacology, behavior, learning and memory: Conditioned place preference (CPP) baseline control for cocaine CPP test, time in drug-paired compartment for males and females [sec]	393.036	Philip VM, Ansah TA, Blaha CD, Cook MN, Hamre KM, Lariviere WR, et al.	2010	9.9	Chr6: 112.097109	Chr6: 112.097109
21	BXD_12009	Central nervous system, pharmacology, behavior, learning and memory: Cocaine response (3 x 3.2 mg/kg ip, days 2, 3, 4), conditioned place preference (CPP), time in drug-paired compartment on day 5 for males and females [sec]	447.232	Philip VM, Ansah TA, Blaha CD, Cook MN, Hamre KM, Lariviere WR, et al.	2010	7.7	Chr6: 116.943087	Chr6: 116.943087
22	BXD_12022	Central nervous system, behavior: Novel open field behavior, locomotion in the center from 30-45 min for males and females [n beam breaks]	469.179	Philip VM, Ansah TA, Blaha CD, Cook MN, Hamre KM, Lariviere WR, et al.	2010	12.9	Chr6: 111.299792	Chr6: 111.299792
23	BXD_12229	Urogenital system, kidney, morphology: Kidney weight of males at 8-20 wk [mg]	173.042	Star KV, Qi H, Lu L, Williams RW, BÃ¶ttinger EP	2009	16.8	Chr6: 111.272399	Chr6: 111.272399
24	BXD_12584	Endocrinology: Thyroxine (T4), free level in serum, control pre-immunization in females 5-8 weeks old, by radioimmunoassay [ng/dL]	0.488	McLachlan SM, Rapoport B	2010	15	Chr6: 116.943087	Chr6: 116.943087
25	BXD_12663	Gastrointestinal system, morphology: Small intestine length, statistically adjusted for variation in sex and age [cm]	33.247	Jun Song, Lu Lu, Robert Williams	2010	17.1	Chr6: 123.700298	Chr6: 123.700298
26	BXD_12664	Gastrointestinal system, morphology: small intestine length, without statistical adjustment [cm]	33.273	Jun Song, Jeffrey Isaac, Lu Lu, Robert Williams	2010	16.7	Chr6: 123.700298	Chr6: 123.700298
27	BXD_12914	Blood chemistry: Calcium of 14-week old males [mM]	2.396	Andreux P, Williams EG, Koutnikova H, Houtkooper RH, Champy MF, Henry H, et al.	2012	8.7	Chr6: 119.359562	Chr6: 119.359562
28	BXD_13023	Endocrinology, blood chemistry: Ethanol response (CIE), corticosterone in blood plasma 3 days after cycle 5 of chronic intermittent ethanol (CIE) vapor chamber treatment [ng/g]	94.671	Morrow, Lopez, Becker, Miles and Williams	2011	9.6	Chr6: 119.359562	Chr6: 119.359562
29	BXD_14372	Liver, toxicology: Liver injury day 0 in adult males and females before carbon tetrachloride challenge (12 x 0.7 mg/kg ip, days 1 and 4), median of alanine aminotransferase (ALT) aktivity, trimmed [U/l]	28.008	Hall RA, Liebe R, Hochrath K, Kazakov A, Alberts R, Laufs U, et al.	2014	8	Chr6: 112.728122	Chr6: 112.728122
30	BXD_14973	Obesity, Brockmann (gudrun.brockmann@agrar.hu-berlin.de); High Fat Diet between 4 and 20 weeks (Ssniff(R) diet S8074-E010, Germany: The diet contained 20.7% crude protein, 25.1% crude fat, 5.0% crude fiber, 5.9% crude ash, 39.7% N-free extract, 20.0% starch, 17.5% sugar, vitamins, trace elements, amino acids, and minerals (19.1 MJ/kg metabolizable energy; thereof 45% energy from fat, 31% from car…	1.066	Brockmann, Schughart	2011	16.2	Chr6: 116.943087	Chr6: 116.943087
31	BXD_15002	Obesity, Brockmann (gudrun.brockmann@agrar.hu-berlin.de); High Fat Diet between 4 and 20 weeks (Ssniff(R) diet S8074-E010, Germany: The diet contained 20.7% crude protein, 25.1% crude fat, 5.0% crude fiber, 5.9% crude ash, 39.7% N-free extract, 20.0% starch, 17.5% sugar, vitamins, trace elements, amino acids, and minerals (19.1 MJ/kg metabolizable energy; thereof 45% energy from fat, 31% from car…	4.292	Brockmann, Schughart	2011	10.3	Chr6: 122.825904	Chr6: 122.825904
32	BXD_15003	Obesity, Brockmann (gudrun.brockmann@agrar.hu-berlin.de); High Fat Diet between 4 and 20 weeks (Ssniff(R) diet S8074-E010, Germany: The diet contained 20.7% crude protein, 25.1% crude fat, 5.0% crude fiber, 5.9% crude ash, 39.7% N-free extract, 20.0% starch, 17.5% sugar, vitamins, trace elements, amino acids, and minerals (19.1 MJ/kg metabolizable energy; thereof 45% energy from fat, 31% from car…	4.368	Brockmann, Schughart	2011	11.1	Chr6: 123.700298	Chr6: 123.700298
33	BXD_15004	Obesity, Brockmann (gudrun.brockmann@agrar.hu-berlin.de); High Fat Diet between 4 and 20 weeks (Ssniff(R) diet S8074-E010, Germany: The diet contained 20.7% crude protein, 25.1% crude fat, 5.0% crude fiber, 5.9% crude ash, 39.7% N-free extract, 20.0% starch, 17.5% sugar, vitamins, trace elements, amino acids, and minerals (19.1 MJ/kg metabolizable energy; thereof 45% energy from fat, 31% from car…	4.432	Brockmann, Schughart	2011	10.7	Chr6: 122.825904	Chr6: 122.825904
34	BXD_15052	Obesity, Brockmann (gudrun.brockmann@agrar.hu-berlin.de); High Fat Diet between 4 and 20 weeks (Ssniff(R) diet S8074-E010, Germany: The diet contained 20.7% crude protein, 25.1% crude fat, 5.0% crude fiber, 5.9% crude ash, 39.7% N-free extract, 20.0% starch, 17.5% sugar, vitamins, trace elements, amino acids, and minerals (19.1 MJ/kg metabolizable energy; thereof 45% energy from fat, 31% from car…	1.059	Brockmann, Schughart	2011	19	Chr6: 116.943087	Chr6: 116.943087
35	BXD_15069	Obesity, Brockmann (gudrun.brockmann@agrar.hu-berlin.de); High Fat Diet between 4 and 20 weeks (Ssniff(R) diet S8074-E010, Germany: The diet contained 20.7% crude protein, 25.1% crude fat, 5.0% crude fiber, 5.9% crude ash, 39.7% N-free extract, 20.0% starch, 17.5% sugar, vitamins, trace elements, amino acids, and minerals (19.1 MJ/kg metabolizable energy; thereof 45% energy from fat, 31% from car…	3.329	Brockmann, Schughart	2011	13.9	Chr6: 122.825904	Chr6: 122.825904
36	BXD_16712	Blood chemistry, metabolism, metabolite: AMC Trait 133 contact	46.944	Houten SM, Argmann CA, Williams EG, Andreux P, Houtkooper R, Auwerx J, et al.	2014	12.6	Chr6: 121.555549	Chr6: 121.555549
37	BXD_17458	Central nervous system, endocrinology, blood chemistry: Air control response, Pregnenolone in plasma 72 h after the 5th cycle of chronic intermittent air control in 16 to 18 week-old males and/or females (2010-2014-2015 data combined) [pg/ml]	414.399	Porcu P, Morrow AL	2015	9.5	Chr6: 115.214867	Chr6: 115.214867
38	BXD_17584	Metabolism, morphology: Lean mass before activity wheel, high fat diet (60% kCal/fat HarlanTD.06414), males [g] (EPFL LISP3 Cohort)	27.543	Williams EG, Wu Y, Jha P, Dubuis S, Blattmann P, Argmann CA, et al.	2016	11.6	Chr6: 119.359562	Chr6: 119.359562
39	BXD_17632	Metabolism, behavior: Activty (rearing) at night at 16 weeks of age, metabolic cage, high fat diet (60% kCal/fat HarlanTD.06414), males [AUC] (EPFL LISP3 Cohort)	6767.86	Williams EG, Wu Y, Jha P, Dubuis S, Blattmann P, Argmann CA, et al.	2016	10.8	Chr6: 117.480394	Chr6: 117.480394
40	BXD_17780	Musculoskeletal system, morphology: Gastrocnemius muscle mass at 29 weeks of age, high fat diet (60% kCal/fat HarlanTD.06414), males [g] (EPFL LISP3 Cohort)	0.316	Williams EG, Wu Y, Jha P, Dubuis S, Blattmann P, Argmann CA, et al.	2016	8.2	Chr6: 119.359562	Chr6: 119.359562
41	BXD_17781	Musculoskeletal system, morphology: Soleus muscle mass at 29 weeks of age, chow diet (6% kCal/fat Harlan.2918), males [g] (EPFL LISP3 Cohort)	0.017	Williams EG, Wu Y, Jha P, Dubuis S, Blattmann P, Argmann CA, et al.	2016	20.9	Chr6: 119.486840	Chr6: 119.486840
42	BXD_17981	Central nervous system, neurochemistry: Diencephalon 5-hydroxytryptamine turnover rates (5-HIAA/5-HT) in adult females [units]	0.939	Ye R, Carneiro AM, Airey D, Sanders-Bush E, Williams RW, Lu L, et al.	2014	8.7	Chr6: 115.858131	Chr6: 115.858131
43	BXD_18514	Central nervous system, behavior, pharmacology: Intravenous cocaine self-administration (IVSA), number of inactive lever presses at a dose of 0.1 mg/kg/infusion (see Fig 1d),Â in males and females at 12 to 14 weeks of ageÂ [n/2 hr]	13.566	Dickson PE, Miller MM, Calton MA, Bubier JA, Cook MN, Goldowitz D, et al.	2016	9.6	Chr6: 117.480394	Chr6: 117.480394
44	BXD_18605	Trait_11_Jablonski	43730.2	Jablonski M	2017	11.8	Chr6: 121.303841	Chr6: 121.303841
45	BXD_18606	Trait_12_Jablonski	1226.44	Jablonski M	2017	10.8	Chr6: 111.272399	Chr6: 111.272399
46	BXD_18615	Trait_21_Jablonski	103.583	Jablonski M	2017	12.9	Chr6: 112.728122	Chr6: 112.728122
47	BXD_18642	Central nervous system, pharmacology, behavior, effects of prenatal stress: Cocaine response (4 x 10 mg/kg ip), conditioned place preference (CPP), horizontal distance traveled during post-test, prenatal stress group mean plus unstressed control group mean for males [m/15 min]	62.638	Bagley J.R., Kippin T.E.	2017	11.8	Chr6: 121.303841	Chr6: 121.303841
48	BXD_18706	Central nervous system, pharmacology, behavior, effects of prenatal stress: Cocaine response (4 x 10 mg/kg ip), conditioned place preference (CPP), horizontal distance traveled during post-test, prenatal stress group mean plus unstressed control group mean for males, two standard deviation outliers excluded (calculated within strain/group/sex) [m/15 min]	62.199	Bagley J.R., Kippin T.E.	2017	11.4	Chr6: 121.303841	Chr6: 121.303841
49	BXD_19686	PlasmaLipidomics: DAG(L_P)_HFD having side chain FA composition [DG(16:0_18:2)] belonging to the lipid class diacylglycerol (DAG), measured by MS [R.U.(AUC)] in overnight fasted male mice at 29 weeks of age. Mice were on high fat diet (60% kCal/fat HarlanTD.06414) from 8 weeks of age.This phenotype is part of the EPFL LISP3 Study.	23.794	Jha P, McDevitt MT, Halilbasic E, Williams EG, Quiros PM, Gariani K, et al.	2018	11.6	Chr6: 119.538122	Chr6: 119.538122
50	BXD_19828	LiverLipidomics: PG(L_P)_HFD having side chain FA composition [PG(18:2_16:0)] belonging to the lipid class phosphatidylglycerol (PG), measured by MS [R.U.(AUC)] in overnight fasted male mice at 29 weeks of age. High fat diet (60% kCal/fat HarlanTD.06414).This phenotype is part of the EPFL LISP3 Study.	0.003	Jha P, McDevitt MT, Gupta R, Quiros PM, Williams EG, Gariani K, et al.	2018	13.2	Chr6: 119.359562	Chr6: 119.359562
51	BXD_19931	LiverLipidomics: TAG(50:2)_CD having side chain FA composition [TG(14:0_18:1_18:1),TG(16:0_16:0_18:2),TG(16:0_16:1_18:1)] belonging to the lipid class triacylglycerol (TAG), measured by MS [R.U.(AUC)] in overnight fasted male mice at 29 weeks of age. Chow diet (6% kCal/fat Harlan.2918). This phenotype is part of the EPFL LISP3 Study.	0.018	Jha P, McDevitt MT, Gupta R, Quiros PM, Williams EG, Gariani K, et al.	2018	9	Chr6: 114.024593	Chr6: 114.024593
52	BXD_20100	Endocrinology, physiology: Fecal corticosterone in normally housed 4-6 month old females in future chronic mild stress (CMS) group (week 3 of period 1, P1, baseline) [ng/g dry weight]	455.911	Jones BC, Lu L, Mormede P, Terenina E, Mulligan MK, Cavigelli SA, et al.	2018	12.5	Chr6: 119.538122	Chr6: 119.538122
53	BXD_20104	Endocrinology, physiology: Fecal corticosterone in 4-6 month old females during the chronic mild stress (CMS) protocl (week 2 of period 2, P2, CMS) [ng/g dry weight]	523.418	Jones BC, Lu L, Mormede P, Terenina E, Mulligan MK, Cavigelli SA, et al.	2018	10.6	Chr6: 119.538122	Chr6: 119.538122
54	BXD_20107	Endocrinology, physiology: Fecal corticosterone in 4-6 month old females during the chronic mild stress (CMS) protocl (week 5 of period 2, P2, CMS) [ng/g dry weight]	468.642	Jones BC, Lu L, Mormede P, Terenina E, Mulligan MK, Cavigelli SA, et al.	2018	20.6	Chr6: 119.538122	Chr6: 119.538122
55	BXD_20118	Endocrinology, physiology: Fecal corticosterone in normally housed 4-6 month old females during the drinking in the dark (DID) protocol in future chronic mild stress (CMS) and DID group (week 5 of period 1, P1, baseline) [ng/g dry weight]	583.141	Jones BC, Lu L, Mormede P, Terenina E, Mulligan MK, Cavigelli SA, et al.	2018	12.6	Chr6: 121.486639	Chr6: 121.486639
56	BXD_20156	Gastrointestinal system, morphology, aging, metabolism: Liver mass of females between 6 and 25 months of age (not adjusted for age) at UTHSC on standard chow diet (Harlan Teklad 2018 chow diet, 6.2% fat), 12 hr light cycle in polypropylene cages (145 sq-in with up to 10 animals/cage, Harlan Teklad 7087 soft cob bedding), 12 hr light cycle with up to 10 animals/cage, June 2018 (n=308) [g]	1.228	Sun AJ, Roy S, Ingels J, Bohl CJ, McCarty M, Lu L, et al.	2018	10	Chr6: 121.303841	Chr6: 121.303841
57	BXD_20326	Central nervous system, pharmacology, behavior: Body weight of week 1 of perod 3 (P3, post chronic mild stress), in chronic mild stress 4-6 month old females [g]	21.43	Jones BC, Lu L, MormÃ¨de P, Terenina E, Mulligan MK, Cavigelli SA, et al.	2018	16.1	Chr6: 111.272399	Chr6: 111.272399
58	BXD_20331	Central nervous system, pharmacology, behavior: Body weight of week 2 of perod 3 (P3, post chronic mild stress), in chronic mild stress 4-6 month old females [g]	21.391	Jones BC, Lu L, MormÃ¨de P, Terenina E, Mulligan MK, Cavigelli SA, et al.	2018	15.9	Chr6: 111.272399	Chr6: 111.272399
59	BXD_20336	Central nervous system, pharmacology, behavior: Body weight of week 3 of perod 3 (P3, post chronic mild stress), in chronic mild stress 4-6 month old females [g]	21.6	Jones BC, Lu L, MormÃ¨de P, Terenina E, Mulligan MK, Cavigelli SA, et al.	2018	15.7	Chr6: 111.272399	Chr6: 111.272399
60	BXD_20341	Central nervous system, pharmacology, behavior: Body weight of week 4 of perod 3 (P3, post chronic mild stress), in chronic mild stress 4-6 month old females [g]	21.773	Jones BC, Lu L, MormÃ¨de P, Terenina E, Mulligan MK, Cavigelli SA, et al.	2018	19.4	Chr6: 111.272399	Chr6: 111.272399
61	BXD_20432	Central nervous system, pharmacology, behavior, effects of prenatal stress: Conditioned place preference (CPP), locomotor habituation, change in horizontal distance traveled from pre-test to post-test (no cocaine or saline injection), prenatal stress group females [m/15 min]	-0.009	Bagley J.R., Kippin T.E.	2018	16.4	Chr6: 121.303841	Chr6: 121.303841
62	BXD_20433	Central nervous system, pharmacology, behavior, effects of prenatal stress: Conditioned place preference (CPP), locomotor habituation, change in horizontal distance traveled from pre-test to post-test (no cocaine or saline injection), control group males [m/15 min]	0.098	Bagley J.R., Kippin T.E.	2018	16.7	Chr6: 121.486639	Chr6: 121.486639
63	BXD_20608	Central nervous system, behavior, sensorimotor: Composite sensorimotor score derived from individual performance on a sensorimotor battery including 3 tasks: 1) time to cross a narrow beam, 2) time to right oneself on an incline screen (negative geotaxis), and 3) grip strength. Z-scores for each task were derived based on 6-moth-old population performance and summed to create a single composite s…	-0.264	Neuner SM, Heuer SE, Huentelman MJ, O'Connell KMS, Kaczorowski CC.	2017	11.9	Chr6: 123.700298	Chr6: 123.700298
64	BXD_20869	Central nervous system, behavior, learning and memory: Contextual fear conditioning, percentage of time spent freezing during minutes 4-6 of contextual fear memory test. This data is strain averaged across 6-month-old female non-transgenic littermates from the AD-BXD population (Ntg-BXDs) [%]	45.076	Neuner SM, Heuer SE, Huentelman MJ, O'Connell KMS, Kaczorowski CC.	2017	19	Chr6: 121.303841	Chr6: 121.303841
65	BXD_21231	Central nervous system, pharmacology, endocrinology: TNF-alpha gene expression in control (tap water, CTL) young (2-4 months) males, measured by qrtPCR [ÃŽâ€CT (VS CT of GAPDH)]	17.626	Jones BC, OÃ¢â‚¬â„¢Callaghan JP, Miller DB, Zhao W, Lu L, Williams RW, et al.	2018	21.6	Chr6: 121.486639	Chr6: 121.486639
66	BXD_21458	Central nervous system, metabolism, toxicity: Paraquat concentration in cerebellum of adult males treated with Paraquat (1 mg/kg i.p.) once a week for 3 weeks [Âµg/g]	0.085	Torres-Rojas C, Zhuang D, Zhao W, Lu Lu, Williams R, Jones BC, et al.	2019	11.4	Chr6: 116.943087	Chr6: 116.943087
67	BXD_21520	Musculoskeletal system, metabolism, gastrointestinal system: Calcium absorption in small intestine, 3 month old males (AIN93G diet with 0.25% calcium), oral gavage test with serum measurement of 45calcium [% dose delivered]	0.085	Reyes Fernandez PC, Replogle RA, Wang L, Zhang M, Fleet JC	2016	12.3	Chr6: 111.272399	Chr6: 111.272399
Funding for The GeneNetwork: NIAAA (U01AA13499, U24AA13513), NIDA, NIMH, and NIAAA (P20-DA21131), NCI MMHCC (U01CA105417), and NCRR (U01NR 105417)
